# Iterative assay for transposase-accessible chromatin by sequencing to isolate functionally relevant neuronal subtypes

**DOI:** 10.1101/2023.04.14.536950

**Authors:** Collin B. Merrill, Iris Titos, Miguel A. Pabon, Austin B. Montgomery, Aylin R. Rodan, Adrian Rothenfluh

## Abstract

The *Drosophila* brain contains tens of thousands of distinct cell types. Thousands of different transgenic lines reproducibly target specific neuron subsets, yet most still express in several cell types. Furthermore, most lines were developed without *a priori* knowledge of where the transgenes would be expressed. To aid in the development of cell type-specific tools for neuronal identification and manipulation, we developed an iterative assay for transposase-accessible chromatin (ATAC) approach. Open chromatin regions (OCRs) enriched in neurons, compared to whole bodies, drove transgene expression preferentially in subsets of neurons. A second round of ATAC-seq from these specific neuron subsets revealed additional enriched OCR2s that further restricted transgene expression within the chosen neuron subset. This approach allows for continued refinement of transgene expression, and we used it to identify neurons relevant for sleep behavior. Furthermore, this approach is widely applicable to other cell types and to other organisms.
