## Supplementary Table 1 for "Iterative assay for transposase-accessible chromatin by sequencing to isolate functionally relevant neuronal subtypes"

### Sheet: Sheet1
Supplementary Table 1. Multiple cloning site sequence and primer sequences used in the study.
Multiple cloning site (MCS) sequence	CACCATGttaattaaGgctagcAaggcctGTCAGTcctaggGATCGGCCGAGGGCTTAGGAAGCTTATCGAACACTATCGTCTTGAGTCCCTTATCGAACCCCCCTCCGGTTAGGAAGCTTATGCcctagg
Target sequence	Forward primer	Reverse primer
Hsp70	CTTGTACAAAGTGGTGATAAACGGCCGGCCGGAGTATAAATAGAGGCGCT	TATTTGCTTACGGGATCCCGGATCTGCAGAGTTCTCTTCTTGTATTCAAT
FlpD5	CCCAAGCTTGAAGCAAGCCTCCTcAAA atgccacaatttgatatattatgtaaaac	CGGGGTTTTTCAGTATCTACGATTCATT ttatatgcgtctatttatgtaggatg
pMDF backbone	catcctacataaatagacgcatataa AATGAATCGTAGATACTGAAAAACCCCG	gttttacataatatatcaaattgtggcat TTTgAGGAGGCTTGCTTCAAGCTTGGG
2L 631	AGGCTCCGCGGCCGCCCCCTTctgccattagccagtgcacctaag	CGCGCCCACCCTTCACCATGttaggctctttgcgtcgtttcaattttc
2L 722	AGGCTCCGCGGCCGCCCCCTTcCCGCACCTGAGCCAGTGCTTTATG	CGCGCCCACCCTTCACCATGttaTCCGGAGAACTCCACTTTGTCG
2L 512	AGGCTCCGCGGCCGCCCCCTTcaaatgcaagtgtaccgtactgc	CGCGCCCACCCTTCACCATGttatagagtgtatgggtgtgtag
2L 009	AGGCTCCGCGGCCGCCCCCTTcAAAGTCCCCTTCTACACTTG	CGCGCCCACCCTTCACCATGttaCTATTTCTGTTTTTAGGTAAG
3L 018	AGGCTCCGCGGCCGCCCCCTTctcgctgctgacttaccaccaaag	CGCGCCCACCCTTCACCATGttacagcaaaaacttccacgacacc
X 688	AGGCTCCGCGGCCGCCCCCTTcGCGATTCATATACCACTTTCCAAC	CGCGCCCACCCTTCACCATGttaAAAAAAGGTTTTACGTGCATAC
3R 579	AGGCTCCGCGGCCGCCCCCTTcAAGAGATAATTCAAAATATTGTTGTG	CGCGCCCACCCTTCACCATGttaTAAATGCGGATAAGCTTCAATG
3L 858	AGGCTCCGCGGCCGCCCCCTTcCAAAAATAAAACGGGGGTATGC	CGCGCCCACCCTTCACCATGttaCCAATACATTTCTTACGGCCCAAC
2R 038	AGGCTCCGCGGCCGCCCCCTTcTGGCCTAAAGCACGCGCATACAG	CGCGCCCACCCTTCACCATGttaCAAAATCCCCAATCGCTGGCTC
2R 131	GCAGGCTCCGCGGCCGCCCCCTTcCAAAAAGATGAGCAAATGTTGTAATAG	CGGCGCGCCCACCCTTCACCATGttaTTGAATGCAGCACTtttgttgtttc
3R 634	GCAGGCTCCGCGGCCGCCCCCTTcTTTGATTTTTGCTTTGCTTTATATATTAAAC	CGGCGCGCCCACCCTTCACCATGttaATGTCTACCTACAGCTGCAGACTC
3R 544	GCAGGCTCCGCGGCCGCCCCCTTctttgaggtcgcagggtaaatgtgac	CGGCGCGCCCACCCTTCACCATGttattgagagaattttgctttctctcttg
X 024	GCAGGCTCCGCGGCCGCCCCCTTcAAAAAAATCATAAAAGAAGAGCACAG	CGGCGCGCCCACCCTTCACCATGttaTTATTACAAacaattttattacac
3R 466	GCAGGCTCCGCGGCCGCCCCCTTcagcctggagcagtgcattaccacatg	CGGCGCGCCCACCCTTCACCATGttaagacgggtgagatgctccgaaaactaag
3R 137	GCAGGCTCCGCGGCCGCCCCCTTcggcaagggaccagcacatgctgcaaac	CGGCGCGCCCACCCTTCACCATGttaTATTGTGAAAGTTTCCGACTGCGCG
2L 982	GCAGGCTCCGCGGCCGCCCCCTTcattacttgtatggggtcaaagatataaac	CGGCGCGCCCACCCTTCACCATGttaattatgttcggcggtcaagatttc
